# DEPICT enables sample-centric therapeutic prioritization across evolving and spatially heterogeneous tumor states

**DOI:** 10.64898/2026.10.07.756157

**Authors:** Shiwen Ma, Shi Yan, Xiaohu Wen, Chenxi Yu, Honghao Ma, Wenzhong Teng, Xuantong Zhou, Jingxi Gao, Siyun Wang, Mingxuan Li, Yanyi Huang, Kui Han, Nan Wu, Bing Liu, Chunhong Zheng

## Abstract

Accurate treatment selection remains a major challenge in precision oncology because tumors with similar genomic alterations can respond differently to therapy. Most drug-response models evaluate individual drugs or drug-sample pairs, whereas clinical decision-making requires therapies to be prioritized within each tumor context. Here we present DEPICT (Drug Efficacy Prediction via Integrated ConText), a sample-centric deep learning framework that reframes drug-response prediction as the relative prioritization of therapies within an individual tumor context. DEPICT integrates transcriptomic and mutational features with prior alteration-therapy relationship and was trained on 231,880 cell line-drug pairs comprising 941 cancer cell lines and 289 compounds. Without retraining, DEPICT retained predictive performance in independently profiled cell lines, experimentally induced drug-resistant states and matched primary lung tumors and patient-derived organoids. Representations learned exclusively from bulk pharmacogenomic data further captured progressive drug-response states at single-cell resolution and outperformed existing single-cell drug-response inference methods. Applied to spatial transcriptomic data, DEPICT resolved clone-associated therapeutic heterogeneity within individual lung tumors, and predicted regional differences were recapitulated in matched multiregional organoid drug-response assays. These findings establish sample-centric therapeutic prioritization as a transferable strategy for modeling dynamic and spatially heterogeneous drug vulnerabilities across biological scales.
