## Supplementary table for "DEPICT enables sample-centric therapeutic prioritization across evolving and spatially heterogeneous tumor states"

### Sheet: Supplementary_table 1
Supplementary Table 1: List of lung cancer samples used for establishment of patient-derived organoids
Patient ID	Gender	Age	Smoking (Years)	Family history of cancer	PET-CT SUVmax	Biomarker							Tumor location	Pathology diagnosis	T	N	Stage	Tumor organoids established
						CEA	CA199	CA125	NSE	CYFRA21-1	SCC	ProGRP
BZ11	F	56	0	N	4.1	2.5	45.6	12.6	10.1	2.15	0.7	NA	RLL	Adenocarcinoma	1c	0	IA	Yes
BZ13	M	79	40	N	19.9	1.91	10.9	6.5	36.7	18.02	10.6	NA	LLL	Squamous cell carcinoma	3	0	IIB	Yes
BZ14	F	62	0	N	9.3	1.87	9.33	8.4	12.3	0.9	0.5	NA	RLL	Adenocarcinoma	1b	1	IIB	Yes
BZ15	M	75	0	N	4.3	5.61	10.5	10.8	18.9	1.47	0.4	NA	LLL	Adenocarcinoma	3	0	IIB	Yes
BZ18	M	49	0	N	9.9	0.77	6.33	15.4	10.3	1.82	0.6	NA	LUS1-3	Adenocarcinoma	1b	0	IA	Yes
BZ20	M	70	0	N	20.1	2.22	12.2	10.4	8.24	2.93	0.7	NA	RLL	Squamous cell carcinoma	1c	0	IA	Yes
BZ23	F	70	0	N	9.7	1.37	7.51	9.5	12.9	5.19	0.7	NA	LLL	Adenocarcinoma	1c	2	IIIA	Yes
BZ24	M	69	20	N	3.7	3.79	12.9	9.6	7.67	2.33	0.5	NA	LUW	lung metastasis	NA	NA	Metastases	Yes
BZ26	M	65	45	N	7.9	2.66	2	13.6	15.7	1.7	1.3	NA	LUL	Adenocarcinoma	2a	0	IB	Yes
BZ27	M	73	0	N	3.2	1.6	17	11.3	8.13	3.19	0.4	NA	LUL	Adenocarcinoma	2a	0	IB	Yes
BZ28	M	64	20	N	12.1	7.98	49.6	22.6	10.8	2.31	0.9	NA	RUL	Squamous cell carcinoma	1b	0	IA	Yes
BZ31	F	50	0	N	3.3	2.22	11.2	55.6	11.9	0.81	0.6	NA	RLL	Adenocarcinoma	1b	0	IA	Yes
BZ32	F	62	0	N	4.5	1.15	8.22	92.2	11.2	0.95	0.6	NA	LLL	Adenocarcinoma	2a	2	IIIA	Yes
BZ34	M	77	40	N	20.3	1.47	7.16	26.2	13	3.67	1	NA	LUL	Adenocarcinoma	2b	2	IIIA	Yes
BZ35	F	75	0	N	NA	2.83	7.05	14.4	12.9	1.07	0.5	NA	RUL	Adenocarcinoma	1c	0	IA	Yes
BZ39	F	62	0	Mother with lung cancer	3	2.2	23.9	16.5	14.2	1.63	2.1	NA	RML	Adenocarcinoma	2a	0	IB	Yes
BZ40	M	81	40	N	9.7	2.86	78	15.2	11	1.48	1	NA	RUW	Adenocarcinoma	2a	0	IB	Yes
BZ42	M	76	0	N	3.1	NA	NA	NA	NA	NA	NA	NA	RUL	Adenocarcinoma	1c	0	IA	Yes
BZ44	M	67	40	N	1.9	6.29	85.2	29.7	10.7	2.17	0.8	NA	LUL	Adenocarcinoma	2a	0	IB	Yes
BZ45	M	68	20	N	3.9	4.15	22.2	18.3	9.57	3.33	6.2	NA	LLL	Adenocarcinoma	2a	0	IB	Yes
BZ48	M	68	35	N	26	9.48	NA	NA	NA	5.27	NA	NA	RUL	Adenocarcinoma	2a	0	IB	Yes
BZ49	F	50	0	N	15.8	NA	NA	NA	NA	NA	NA	NA	RUL	Adenocarcinoma	2b	0	II	Yes
BZ50	F	62	0	N	14	5.3	80	15.6	7.84	2.23	0.5	NA	RUL	Adenocarcinoma	1c	1	II	Yes
BZ51	M	69	40	N	NA	3.23	5.25	9	36.9	1.01	1.2	NA	LUL	Adenocarcinoma	1b	0	IA	Yes
BZ52	F	62	10	N	18.2	5.77	10.4	10.3	13.3	1.18	0.5	NA	RUL	Adenocarcinoma	1c	1	II	Yes
BZ53	F	69	50	N	5.4	2.6	16.3	9.5	9.8	2.89	0.9	NA	LUL	Squamous cell carcinoma	1b	0	IA	Yes
BZ54	F	62	0	N	NA	1.97	35.1	12.8	14	4.09	0.6	NA	RML	Adenocarcinoma	2a	0	IB	Yes
BZ56	F	70	0	N	NA	1.82	15.5	NA	14.6	1.07	0.2	NA	LLL	Adenocarcinoma	1c	1	II	Yes
BZ57	M	59	0	N	3.6	2.1	5.66	5.6	6.89	3.43	0.8	40.3	RLL	Adenocarcinoma	1b	0	IA	Yes
BZ58	F	67	0	N	3.2	2.64	18	10.9	8.67	1.13	0.3	NA	RUL	Adenocarcinoma	1c	0	IA	Yes

### Sheet: Supplementary_table 2
Supplementary Table 2: The clinicopathological characteristics of genomic profiling cohort.
Characteristics				No. (%)
Age (median[range], years)				66.27[49-81]
Gender
Female				16 (53.33%)
Male				14 (46.67%)
Smoking status
Current/former				12 (40%)
Never				18 (60%)
Histology
ADC				25 (83.34%)
SCC				4 (13.33%)
Lung metastasis				1 (3.33%)
Stage
IA				11 (36.67%)
IB				8 (26.67%)
II				4 (13.33%)
IIB				3 (10.00%)
IIIA				3 (10.00%)
Metastases				1 (3.33%)
Total				30
Abbreviations: ADC: adenocarcinoma; SCC: squamous cell carcinoma
